# *BrrRCO*, encoding a homeobox protein, is involved in leaf lobe development in *Brassica rapa*

**DOI:** 10.1101/2023.08.02.551127

**Authors:** Pan Li, Tongbing Su, Yudi Wu, Hui Li, Limin Wang, Fenglan Zhang, Shuancang Yu, Zheng Wang

## Abstract

Leaf shape is a vital economic and developmental trait in leafy vegetable Chinese cabbage (*Brassica rapa* L. *subsp. pekinensis*), which varies from smooth to deeply lobed, whereas the molecular basis remains unclear. Here, we detected an incompletely dominant major quantitative trait locus (QTL) *qBrrLLA10* for the lobed-leaf trait in *B. rapa*, and identified *BrrRCO*, encoding a HD-Zip transcription factor, as the casual gene underlying lobed leaf formation in *B. rapa.* Genotyping analysis showed that abundant variations in promoter of *BrrRCO* is responsible for leaf lobe variation, and the expression levels and promoter activity were significantly affected by the promoter variations between two parents. BrrRCO was a nucleus-specific protein and possess highest expression level at the bases of each lobe. Ectopic overexpression of *BrrRCO* in *Arabidopsis* led to deeply lobed leaves have never been seen in wild type, and leaf lobe development was blocked when *BrrRCO* expression was down-regulated through virus-induced gene silencing assays. Taken together, our findings revealed that *BrrRCO* positively regulate leaf lobe formation in Chinese cabbage, and the cis-regulatory element modifications result in functional variation of *BrrRC*O, providing a novel insight into the leaf shape improvement in Chinese cabbage and other *Brassica* species.

**Highlight:** *BrrRCO* is essential for leaf lobe formation by repressing local growth of leaf margin cells in *B. rapa*, and cis-regulatory modifications cause the different allele effects.
