## Supplemental Tables for "*BrrRCO*, encoding a homeobox protein, is involved in leaf lobe development in *Brassica rapa*"

### Sheet: Table S1
Table S1 Primers used for fine-mapping, gene amplification, qRT-PCR,vector construction and the Indel markers
Primer name	Sequence	Purpose
A10_19111952_A1	GAAGGTGACCAAGTTCATGCTTCCTTCAAGGCTCCAATTATCTTACTc	Fine-mapping
A10_19111952_A2	GAAGGTCGGAGTCAACGGATTTCCTTCAAGGCTCCAATTATCTTACTa
A10_19111952_C	ACCATAACAATACTCACTAGTTCTAATCTCTAAGC
A10_19237723_A1	GAAGGTGACCAAGTTCATGCTTCTGTCCCTTCTTCCCAGAACCa
A10_19237723_A2	GAAGGTCGGAGTCAACGGATTTCTGTCCCTTCTTCCCAGAACCt
A10_19237723_C	GCAGCAAGCGGATTCACTTTGT
A10_19489795_A1	ATGATATCTGAATCATGCGTCTCTGT
A10_19489795_A2	GATATCTGAATCATGCGTCTCTGC
A10_19489795_C	CTCTTCCTTGAAAGGAGCTCCATATTG
A10_19854290_A1	CAGCTGAATCAGGTGGTAATCCTTT
A10_19854290_A2	AGCTGAATCAGGTGGTAATCCTTC
A10_19854290_C	GAATTTTATTGTACACATAATTCTGACTTTTTTGTT
A10_20003224 _A1	GAAGGTGACCAAGTTCATGCTGAAGGCTCTTTGAGAGACATTATGTTT
A10_20003224 _A2	GAAGGTCGGAGTCAACGGATTAAGGCTCTTTGAGAGACATTATGTTC
A10_20003224 _C	GTTCCTCACGAGATCAGCTCTCATA
A10_20135997 _A1	GCCGGTGTTTCACAGATCCAAC
A10_20135997 _A2	GCCGGTGTTTCACAGATCCAAG
A10_20135997 _C	CAAATCAGCGGTTCCTCCACCCAA
A10_20221423_A1	CAATAACTGAAAGTAATCACCACCCAA
A10_20221423_A2	ATAACTGAAAGTAATCACCACCCAG
A10_20221423_C	AGGTGCCTGTAAAATCGACTTTATTAGCT
A10_20255761_A1	GAAGGTGACCAAGTTCATGCTAACTCAACGCTTTGGTTTGGCATG
A10_20255761_A2	GAAGGTCGGAGTCAACGGATTAAACTCAACGCTTTGGTTTGGCATA
A10_20255761_C	GGGATCCAGAGGCTTTTGGTTTATG
A10_20293321_A1	GAGCTTGCTGATGTTCTCGTTGAA
A10_20293321_A2	AGCTTGCTGATGTTCTCGTTGAG
A10_20293321_C	TGAAGACTGAGGATATATCACCAATTCTC
BrrRCOgenomic-F	ATGGAATGGTCAACGACG	Gene ampification and sequencing
BrrRCOgenomic-R	CTACCATGGGTAAGGCTG
BrrRCOpromoter-F	AAGTACCGCAAGACATCG
BrrRCOpromoter-R	GCTCGTCGTTGACCATTC
qBrRCOrt-F	TCACCAATGCGTGCCAATA	Expression level analysis
qBrRCOrt-R	GAAGCTCCTTCGACAGCT
GAPDH-F	CAGGTTTGGAATTGTCGAGG
GAPDH-R	GAGCTGTGGAAGCACCTTTC
ACTIN2 -F	GGTAACATTGTGCTCAGTGGTGG
ACTIN2 -R	AACGACCTTAATCTTCATGCTGC
p1301BrrRCO-F	tcgactctagaggatccccgggtaccATGGAATGGTCAACGACGA	Ovexpression vector constrcut
p1301BrrRCO-R	tgtttgaacgatcgatccactagtCCATGGGTAAGGCTGTTGCG
p1104BrrRCO-F	CTCGAGCTCAAGCTTCGAATTC ATGGAATGGTCAACGACGA	Subcellular localization
p1104BrrRCO-R	CCGGGCCCGCGGTACCGTCGACg CCATGGGTAAGGCTGTTGCG
LUC-BrrRCO-F	cagctatgacatgattacgaattcATCGTAATTTGATTATGG	Promoter Activity anaylsis
LUC-BrrRCO-R	gtttttggcgtcttccatgaattcTTCCTTTAGTCTTGCTGTT
pTY-BrrRCO-1	ATGATCCTTATGCAGGAAATTCGTCTACGCCCGTCCTTACGTAAGGACGGGCGTAGACGAATTTCCTGCATAAGGATCAT	VIGS assay
pTY-BrrRCO-2	TTGATTCAGACAGGAAGGTGAAGCTGTCGAAGGAGCTTCGCGAAGCTCCTTCGACAGCTTCACCTTCCTGTCTGAATCAA
BrrRCOGUS-F	agtgccaagctctagttaattaaATCGTAATTTGATTATGG	GUS staining
BrrRCOGUS-R	cccggggatcgatcctctagaTTCCTTTAGTCTTGCTGTT
BrrRCO-Indel-F	ACGGGAAGATCAAGGATG	InDel marker
BrrRCO-Indel-R	AGGGGAAGCTACGATAACAC

### Sheet: Table S2
Table S2 Quantitative trait loci (QTL) for leaf lobe detected in DH populations
Cross	QTL name		Chr	Flanking markers	LOD	PVE (%)	Increased effect	Additive	Dominant
MM×BY (DH80)		BrrqLLA10	A10	A10_18659487－A10_20361452	8.01	40.9	MM	1.00189	1

### Sheet: Table S3
Table S3 Genotypes and phenotypes of the extreme recombinants used for fine-mapping of BrrqLLA10
Type	Recombinant individual	A10_18659487	A10_19111952	A10_19237723	A10_19489795	A10_19854290	A10_20003224	A10_20135997	A10_20221423	A10_20255761	A10_20293321	A10_20361452	Phenotype
T1	L581	B	B	B	B	B	B	B	B	B	H	H	1
	L734	B	B	B	B	B	B	B	B	B	H	H	1
	L735	B	B	B	B	B	B	B	B	B	H	H	1
	L736	B	B	B	B	B	B	B	B	B	H	H	1
T2	L465	B	B	B	B	B	B	B	B	B	B	H	1
T3	L132	H	H	H	H	H	H	B	B	B	B	B	1
	L543	H	H	H	H	H	H	B	B	B	B	B	1
	L700	H	H	H	H	H	H	B	B	B	B	B	1
T4	L576	H	H	H	H	H	H	B	B	B	B	B	5
	L613	H	H	H	H	H	H	B	B	B	B	B	5
T5	L13	H	H	H	H	H	H	H	B	B	B	B	5
	L55	H	H	H	H	H	H	H	B	B	B	B	5
	L104	H	H	H	H	H	H	H	B	B	B	B	5
	L625	H	H	H	H	H	H	H	B	B	B	B	5
	L629	H	H	H	H	H	H	H	B	B	B	B	5
T6	L173	B	B	H	H	H	H	H	H	H	B	B	5
	L628	B	B	H	H	H	H	H	H	H	B	B	5
T7	L721	H	H	H	H	B	B	B	B	B	B	B	1
T8	L190	B	B	B	B	B	B	H	H	H	H	H	5
	L230	B	B	B	B	B	B	H	H	H	H	H	5
	L273	B	B	B	B	B	B	H	H	H	H	H	5
	L447	B	B	B	B	B	B	H	H	H	H	H	5
T9	L455	B	B	B	B	H	H	H	H	H	H	H	5
	L493	B	B	B	B	H	H	H	H	H	H	H	5
	L576	B	B	B	B	H	H	H	H	H	H	H	5
T10	L635	B	H	H	H	H	H	H	H	H	H	H	5
	L665	B	H	H	H	H	H	H	H	H	H	H	5
T11	L727	H	H	B	B	B	B	B	B	B	B	B	1
T12	L736	B	B	H	H	H	H	H	H	H	H	H	5
	L839	B	B	H	H	H	H	H	H	H	H	H	5
Note：A, the genotype of lobed-leaf parent; B, the genotype of serrated leaf parent; H, the hyterozygous genotype of two parents

### Sheet: Table S4
Table S4 Annotated genes in the BrrqLLA10 region between SNP markers A10_ 20003224 and A10_ 20135997
Gene ID	Chr	Start(bp)	End(bp)	Arabidopsis ID	Annotation
BraA10g032270.3C	A10	20005244	20005489	-	Uncharacterized protein
BraA10g032280.3C	A10	20007290	20011820	AT5G04020.1	Calmodulin binding protein
BraA10g032290.3C	A10	20013231	20015659	AT5G04000.2	Hypothetical protein
BraA10g032300.3C	A10	20017753	20018933	AT5G03970.1	F-box associated ubiquitination effector family protein
BraA10g032310.3C	A10	20020017	20021120	AT5G03980.1	SGNH hydrolase-type esterase superfamily protein
BraA10g032320.3C	A10	20022455	20023675	AT5G03970.1	F-box associated ubiquitination effector family protein
BraA10g032330.3C	A10	20028244	20029714	AT5G03960.1	Member of IQ67 domain containing family
BraA10g032340.3C	A10	20033142	20040414	AT5G03940.1	54 Chloroplast protein
BraA10g032350.3C	A10	20041066	20043794	AT5G03910.1	ABC2 Homolog12
BraA10g032360.3C	A10	20044077	20045257	AT5G03905.1	Iron-sulfur cluster biosynthesis family protein
BraA10g032370.3C	A10	20046337	20049175	AT5G03900.2	Iron-sulfur cluster biosynthesis family protein
BraA10g032380.3C	A10	20049882	20050379	AT5G03890.1	Cyclin-dependent protein kinase inhibitor SMR3-like
BraA10g032390.3C	A10	20053209	20055390	AT5G03880.1	Thioredoxin family protein
BraA10g032400.3C	A10	20056834	20059401	-	Fatty acid desaturase 4
BraA10g032410.3C	A10	20059507	20059701	AT5G03850	Nucleic acid-binding
BraA10g032420.3C	A10	20062820	20063885	AT5G03840.1	Terminal flower 1
BraA10g032430.3C	A10	20068714	20071150	AT5G03795.1	Exostosin family protein
BraA10g032440.3C	A10	20077703	20079468	AT5G03790.1	Homeobox-leucine zipper protein ATHB-51
BraA10g032450.3C	A10	20088924	20090558	AT5G03790.1	Homeobox-leucine zipper protein ATHB-51
BraA10g032460.3C	A10	20105128	20107588	AT5G03770.1	Encodes a putative KDO transferase
BraA10g032470.3C	A10	20113240	20117503	AT5G03760.1	Kinesin-like protein KIF22-B
BraA10g032480.3C	A10	20121487	20123033	-	Myb-related protein 3R-1
BraA10g032490.3C	A10	20131399	20135959	AT5G03730.2	Serine/threonine-protein kinase CTR1
